# Spatially-resolved single cell atlas of liposarcoma reveals lineage hierarchies, immune niches, and regulatory circuits

**DOI:** 10.64898/2026.03.23.713651

**Authors:** Ryan A. Denu, Veena Kochat, Zhao Zheng, Suresh Satpati, Danh D. Truong, Emre Arslan, Corey Weistuch, Margarita Divenko, Manrong Wu, William Padron, Davis R. Ingram, Khalida M. Wani, Wei-Lien Wang, Sharon M Landers, Hannah C. Beird, Jamie L. McCuisto, Alysha Simmons, Liz Marie Albertorio-Sáez, Danielle N. Maryanski, Cheryl C. Szany, Bryan J. Venters, Carolina Lin Windham, Michael-Christopher Keogh, Keila E. Torres, Christina L. Roland, Emily Z. Keung, Elise F. Nassif Haddad, Alexander J. Lazar, Joseph A. Ludwig, Neeta Somaiah, Kunal Rai

## Abstract

Well-differentiated and dedifferentiated liposarcoma (WDLPS and DDLPS) exhibit markedly different clinical behaviors, with DDLPS showing greater aggressiveness, higher recurrence and metastasis rates, and worse outcomes. Using single-nucleus multiome sequencing, epigenomic profiling, and spatial transcriptomics, we characterized cellular and epigenetic heterogeneity between these subtypes at single-cell and spatial resolution. We found distinct phenotypic states reflecting altered lineage differentiation and plasticity: DDLPS is dominated by early-differentiated progenitor-like cells, sclerotic WDLPS displays broader mesenchymal lineage plasticity, and adipocytic WDLPS contains abundant committed adipocytes. The DDLPS immune microenvironment was dominated by immunosuppressive macrophages, whereas WDLPS harbored more T cells and inflammatory macrophages. Notably, sclerotic WDLPS displayed intermediate cellular and molecular features, suggesting it may represent a distinct WDLPS subtype. Importantly, we identified novel gene regulatory circuits underlying each state, including FABP4/PPARG programs in adipocytic WDLPS, GLI2/TCF7L2/RBPJ/KLF7 programs in sclerotic WDLPS, and KLF7/FOSL2/SP3/GLI2/RBPJ programs in DDLPS. H3K27ac-marked enhancers were enriched near adipocytic marker genes in WDLPS and mesenchymal markers in DDLPS. Together, these findings reveal the cellular heterogeneity of tumor and immune compartments across liposarcoma subtypes and identify regulatory programs driving their differentiation states.

**GRAPHICAL ABSTRACT:** 
