## Supplemental Tables for "Spatially-resolved single cell atlas of liposarcoma reveals lineage hierarchies, immune niches, and regulatory circuits"

### Sheet: Table S1
Table S1	Characteristics of WD and DD LPS tumors included in the study.
Samples	WD	15		WD Samples	Adipocytic	5
	DD	8			Sclerotic	10
	Total	23			Total	15
Unique patients	WD	10		WD Unique patients	Adipocytic	4
	DD	5			Sclerotic	6
	Total	15			Total	10

### Sheet: Table S2
Table S2	Annotation of samples.
Sample ID	Sclerotic/adipocytic	Annotation	Complete matched pair
1-DD		DD	Yes
1-WD	Adipocytic	WD	Yes
2-WD-A	Sclerotic	WD
2-WD-B	Sclerotic	WD
3-DD-A		DD
3-DD-B		DD
4-DD-A		DD	Yes
4-DD-B		DD	Yes
4-WD	Sclerotic	WD	Yes
5-WD-A	Adipocytic	WD
5-WD-B	Adipocytic	WD
6-WD-A	Sclerotic	WD
6-WD-B	Sclerotic	WD
7-WD-A	Sclerotic	WD
7-WD-B	Sclerotic	WD
8-DD-A		DD
8-DD-B		DD
9-WD-A	Sclerotic	WD
9-WD-B	Sclerotic	WD
10-DD		DD	Yes
10-WD	Sclerotic	WD	Yes
11-WD	Adipocytic	WD
12-WD	Adipocytic	WD

### Sheet: Table S3
Table S3	Patient characteristics
Characteristic	Number	%
Sex
Male	5	0.384615
Female	8	0.615385
Primary site
Retroperitoneum/abdomen	9	0.692308
Extremity	2	0.153846
Thorax	2	0.153846
Stage
II	1	0.0769231
IIIB	11	0.846154
IV	1	0.0769231
	Mean	SD
Age at diagnosis (years)	59.6	12.2
Primary tumor size (cm)	20.8	10.5

### Sheet: Table S4
Table S4	Marker genes used for cluster annotation.
Gene	Annotation
CDK4	All WD/DD LPS malignant cells
MDM2	All WD/DD LPS malignant cells
NT5E	MSP
ALCAM	MSP
THY1	MSP
CD44	MSP
ENG	MSP
DPP4	MSP
CD34	MSP
ICAM1	C.APC
F3	C.APC
CD36	Pre-ADC
PPARG	Pre-ADC
CEBPB	Pre-ADC
FABP4	Adipocyte
ADIPOQ	Adipocyte
LPL	Adipocyte
CEBPA	Adipocyte
SPARC	Fibroblast-like
FN1	Fibroblast-like
COL5A3	Fibroblast-like
COL1A2	Fibroblast-like
CDH11	Fibroblast-like
RUNX2	Fibroblast-like
PECAM1	Endothelial cells
SNTG2	Endothelial cells
VWF	Endothelial cells
MYOG	Myocytes
TRDN	Myocytes
CD163	Macrophages
ITGAM	Macrophages
CD74	Macrophages
CD3D	T cells
CD4	T cells
CD8A	T cells
GZMA	T cells
TRPC6	Smooth muscle
NFASC	Smooth muscle
MYH11	Smooth muscle
CLEC4C	Dendritic
CD1C	Dendritic
CPA3	Mast cells
SLC18A2	Mast cells
CNTNAP2	Neural
CTNNA2	Neural
TAGLN	Myofibroblast
ADAM12	Myofibroblast
RERG	Fibroblast
CAB39L	Fibroblast

### Sheet: Table S5
Table S5	CUT&RUN experimental parameters
Sample ID	Target	Antibody Manufacturer	Antibody Catalog #	Antibody Lot #	# Nuclei / reaction	Total Reads	% Unique	% Duplication	% E.coli	# Peaks	% FRIP
6-WD-A	IgG	EpiCypher	13-0042	22274005-13	15750	17148207	67.13	17.85	0.48	N/A	N/A
6-WD-A	H3K4me3	EpiCypher	13-0041t	22274005-12	15750	13190296	69.92	18.64	0.4	18279	32.6
6-WD-A	H3K27me3	Thermo	MA5-11198	VL3152691	15750	11213668	65.52	17.58	0.01	2135	0.4
6-WD-A	H3K27ac	EpiCypher	13-0045	21096003-01	15750	11733573	72.67	15.88	0.21	5889	2.18
6-WD-B	IgG	EpiCypher	13-0042	22274005-13	6250	14226950	62.1	20.82	1.56	N/A	N/A
6-WD-B	H3K4me3	EpiCypher	13-0041t	22274005-12	6250	10067847	68.97	18.54	1.57	17299	25.29
6-WD-B	H3K27me3	Thermo	MA5-11198	VL3152691	6250	19768149	71.75	15.47	0.04	663	0.12
6-WD-B	H3K27ac	EpiCypher	13-0045	21096003-01	6250	15476477	67.79	17.37	0.68	1728	0.52
9-WD-A	IgG	EpiCypher	13-0042	22274005-13	12000	11427393	60.82	18.48	1.7	N/A	N/A
9-WD-A	H3K4me3	EpiCypher	13-0041t	22274005-12	12000	9318320	60.25	19.54	1.08	17386	44
9-WD-A	H3K27me3	Thermo	MA5-11198	VL3152691	12000	14633713	72.18	14.9	0.02	1186	0.66
9-WD-A	H3K27ac	EpiCypher	13-0045	21096003-01	12000	16654888	69.69	17.95	0.37	5899	2.97
9-WD-B	IgG	EpiCypher	13-0042	22274005-13	28750	9826415	69.48	16.26	0.32	N/A	N/A
9-WD-B	H3K4me3	EpiCypher	13-0041t	22274005-12	28750	12142718	68.41	18.67	0.16	15533	29.83
9-WD-B	H3K27me3	Thermo	MA5-11198	VL3152691	28750	15235252	73.49	15.17	0.01	2802	1.21
9-WD-B	H3K27ac	EpiCypher	13-0045	21096003-01	28750	15201298	71.99	17.18	0.08	4940	2.57
8-DD-A	IgG	EpiCypher	13-0042	22274005-13	43750	15301801	75.0453	9.4268	0.224379	N/A	N/A
8-DD-A	H3K4me3	EpiCypher	13-0041	22274005-12	43750	19839776	74.1758	12.7474	0.203969	17477	20.75
8-DD-A	H3K27me3	ThermoFisher	MA5-11198	MA5-11198	43750	19601185	78.2692	10.2098	0.0248046	19368	5.78
8-DD-A	H3K27ac	EpiCypher	13-0045	21096003-01	43750	21197692	77.5245	9.7379	0.094548	7260	2.42
8-DD-B	IgG	EpiCypher	13-0042	22274005-13	32000	19200559	71.6281	10.0974	0.209765	N/A	N/A
8-DD-B	H3K4me3	EpiCypher	13-0041	22274005-12	32000	19304598	73.6115	11.4396	0.18724	20095	23.36
8-DD-B	H3K27me3	ThermoFisher	MA5-11198	MA5-11198	32000	16476297	76.5719	9.9244	0.0258978	17318	4.43
8-DD-B	H3K27ac	EpiCypher	13-0045	21096003-01	32000	16786083	79.0108	8.6628	0.0849871	15766	4.5

### Sheet: Table S6
Table S6	Genes included in custom 480-gene Xenium spatial transcriptomic panel.
Gene	Ensembl ID
CDK4	ENSG00000135446
HMGA2	ENSG00000149948
KLF6	ENSG00000067082
PPARG	ENSG00000132170
ADIPOQ	ENSG00000181092
JUN	ENSG00000177606
DDIT3	ENSG00000175197
PTPRQ	ENSG00000139304
NF1	ENSG00000196712
TERT	ENSG00000164362
YEATS4	ENSG00000127337
TSPAN31	ENSG00000135452
CEBPA	ENSG00000245848
ATRX	ENSG00000085224
TP53	ENSG00000141510
RB1	ENSG00000139687
PTEN	ENSG00000171862
CDKN2A	ENSG00000147889
CDKN2B	ENSG00000147883
MKI67	ENSG00000148773
SCN7A	ENSG00000136546
PDZRN4	ENSG00000165966
CNTN5	ENSG00000149972
THSD4	ENSG00000187720
ITGBL1	ENSG00000198542
MTRNR2L12	ENSG00000269028
YAP1	ENSG00000137693
DCN	ENSG00000011465
FSTL1	ENSG00000163430
COL5A3	ENSG00000080573
COL11A1	ENSG00000060718
CTPS2	ENSG00000047230
RRAS2	ENSG00000133818
SOX6	ENSG00000110693
COPB1	ENSG00000129083
ANKS1B	ENSG00000185046
TXLNG	ENSG00000086712
GRID2	ENSG00000152208
C8orf34	ENSG00000165084
TRHDE	ENSG00000072657
MYRFL	ENSG00000166268
BCAT1	ENSG00000060982
LINC02384	ENSG00000251301
CNTN4	ENSG00000144619
PPFIA2	ENSG00000139220
NEGR1	ENSG00000172260
TBC1D15	ENSG00000121749
CTDSP2	ENSG00000175215
LINC01088	ENSG00000249307
CCDC80	ENSG00000091986
RERG	ENSG00000134533
ROBO2	ENSG00000185008
ACACB	ENSG00000076555
ROCK2	ENSG00000134318
GPAM	ENSG00000119927
SOX5	ENSG00000134532
PDE3B	ENSG00000152270
GHR	ENSG00000112964
ACSS3	ENSG00000111058
TNC	ENSG00000041982
ADAM12	ENSG00000148848
KIF26B	ENSG00000162849
KAZN	ENSG00000189337
LRRIQ1	ENSG00000133640
SGCZ	ENSG00000185053
TNR	ENSG00000116147
GREB1L	ENSG00000141449
VEGFA	ENSG00000112715
MON2	ENSG00000061987
LINC01060	ENSG00000249378
SERPINE1	ENSG00000106366
GOLGA8A	ENSG00000175265
GBE1	ENSG00000114480
IGF2BP2	ENSG00000073792
RTN4	ENSG00000115310
ANXA1	ENSG00000135046
CCT2	ENSG00000166226
LUM	ENSG00000139329
MGP	ENSG00000111341
MT2A	ENSG00000125148
CFD	ENSG00000197766
KIAA1549	ENSG00000122778
IGF2	ENSG00000167244
PODXL2	ENSG00000114631
SPATA18	ENSG00000163071
CCND2	ENSG00000118971
MEDAG	ENSG00000102802
C3	ENSG00000125730
PLTP	ENSG00000100979
CETP	ENSG00000087237
DDR2	ENSG00000162733
ERBB3	ENSG00000065361
STAT6	ENSG00000166888
FGFR1	ENSG00000077782
MAP3K5	ENSG00000197442
LGR5	ENSG00000139292
MCL1	ENSG00000143384
CALR	ENSG00000179218
AQP7	ENSG00000165269
FZD4	ENSG00000174804
GPD1	ENSG00000167588
LEP	ENSG00000174697
ROS1	ENSG00000047936
APP	ENSG00000142192
CDK1	ENSG00000170312
PCNA	ENSG00000132646
TKT	ENSG00000163931
CDC20	ENSG00000117399
BUB1B	ENSG00000156970
BARD1	ENSG00000138376
ADRB2	ENSG00000169252
LGALS3	ENSG00000131981
CCNA2	ENSG00000145386
SLC6A8	ENSG00000130821
SIAH2	ENSG00000181788
MET	ENSG00000105976
RET	ENSG00000165731
IGF1R	ENSG00000140443
AXL	ENSG00000167601
EGFR	ENSG00000146648
PIK3CA	ENSG00000121879
KDR	ENSG00000128052
CTAG2	ENSG00000126890
PRAME	ENSG00000185686
CHSY1	ENSG00000131873
BCL2	ENSG00000171791
MMP2	ENSG00000087245
BIRC5	ENSG00000089685
MT1X	ENSG00000187193
CD163	ENSG00000177575
SLC18A2	ENSG00000165646
AREG	ENSG00000109321
CD247	ENSG00000198821
CD2	ENSG00000116824
CD3E	ENSG00000198851
CD3D	ENSG00000167286
UBE2S	ENSG00000108106
TUBA1C	ENSG00000167553
TUBB4B	ENSG00000188229
CENPF	ENSG00000117724
TOP2A	ENSG00000131747
CEMIP	ENSG00000103888
PLAT	ENSG00000104368
SCUBE3	ENSG00000146197
IGFBP5	ENSG00000115461
TIMP3	ENSG00000100234
CAV1	ENSG00000105974
SELENOW	ENSG00000178980
S100A11	ENSG00000163191
LGALS1	ENSG00000100097
HGF	ENSG00000019991
ANKRD1	ENSG00000148677
KRT7	ENSG00000135480
CLIC3	ENSG00000169583
S100A16	ENSG00000188643
SAA1	ENSG00000173432
CRLF1	ENSG00000006016
COL8A1	ENSG00000144810
SULF1	ENSG00000137573
FGF7	ENSG00000140285
MT1E	ENSG00000169715
MT1M	ENSG00000205364
PTX3	ENSG00000163661
TFPI2	ENSG00000105825
GDF15	ENSG00000130513
CEBPB	ENSG00000172216
CYP1B1	ENSG00000138061
HSD11B1	ENSG00000117594
AKR1C1	ENSG00000187134
SRPX	ENSG00000101955
FABP4	ENSG00000170323
IL2	ENSG00000109471
IL4	ENSG00000113520
IL13	ENSG00000169194
TNF	ENSG00000232810
IFIT3	ENSG00000119917
THY1	ENSG00000154096
ENG	ENSG00000106991
VCAM1	ENSG00000162692
MCAM	ENSG00000076706
ITGB1	ENSG00000150093
CD44	ENSG00000026508
ALCAM	ENSG00000170017
CXCR5	ENSG00000160683
BCL6	ENSG00000113916
PRDM1	ENSG00000057657
NFATC1	ENSG00000131196
SH2D1A	ENSG00000183918
SELL	ENSG00000188404
TCF7	ENSG00000081059
IL4R	ENSG00000077238
CXCR6	ENSG00000172215
ITGA1	ENSG00000213949
CCL4	ENSG00000275302
CCL3	ENSG00000277632
LEF1	ENSG00000138795
G0S2	ENSG00000123689
IFNG	ENSG00000111537
TBX21	ENSG00000073861
SCD	ENSG00000099194
FABP5	ENSG00000164687
RBP4	ENSG00000138207
RPL36A	ENSG00000241343
RPS17	ENSG00000182774
CRABP2	ENSG00000143320
MDK	ENSG00000110492
STMN1	ENSG00000117632
PCLAF	ENSG00000166803
HNRNPA1	ENSG00000135486
MATN4	ENSG00000124159
MEST	ENSG00000106484
EPYC	ENSG00000083782
NDUFA4L2	ENSG00000185633
MSMP	ENSG00000215183
COL2A1	ENSG00000139219
CD24	ENSG00000272398
NT5E	ENSG00000135318
ENTPD1	ENSG00000138185
CCL2	ENSG00000108691
CCR2	ENSG00000121807
CCR4	ENSG00000183813
CSF1R	ENSG00000182578
MTAP	ENSG00000099810
ADORA1	ENSG00000163485
ADORA2A	ENSG00000128271
ADORA2B	ENSG00000170425
ADORA3	ENSG00000282608
DLEU1	ENSG00000176124
KCNQ3	ENSG00000184156
SLC16A10	ENSG00000112394
SLC1A3	ENSG00000079215
KCNMA1	ENSG00000156113
PDK4	ENSG00000004799
SAMSN1	ENSG00000155307
F13A1	ENSG00000124491
MRC1	ENSG00000260314
TLL1	ENSG00000038295
ADGRL4	ENSG00000162618
POSTN	ENSG00000133110
ZNF385D	ENSG00000151789
MYRIP	ENSG00000170011
PARP8	ENSG00000151883
PTPRC	ENSG00000081237
SKAP1	ENSG00000141293
TOX	ENSG00000198846
ARHGAP15	ENSG00000075884
PLPP1	ENSG00000067113
LINC01695	ENSG00000236532
NKAIN2	ENSG00000188580
ADAMTS6	ENSG00000049192
CD163L1	ENSG00000177675
LGMN	ENSG00000100600
RBM47	ENSG00000163694
MS4A7	ENSG00000166927
DMXL2	ENSG00000104093
HS3ST2	ENSG00000122254
TFRC	ENSG00000072274
FMN1	ENSG00000248905
AP2A2	ENSG00000183020
PITPNC1	ENSG00000154217
SNTG2	ENSG00000172554
EPAS1	ENSG00000116016
CALCRL	ENSG00000064989
PTCHD4	ENSG00000244694
ST6GALNAC3	ENSG00000184005
ABCB1	ENSG00000085563
ITGA6	ENSG00000091409
BTNL9	ENSG00000165810
FLT1	ENSG00000102755
KIAA1217	ENSG00000120549
TRIM5	ENSG00000132256
ABLIM3	ENSG00000173210
CRISPLD2	ENSG00000103196
PDE3A	ENSG00000172572
CCDC102B	ENSG00000150636
CARMN	ENSG00000249669
TRDN	ENSG00000186439
NEB	ENSG00000183091
DMD	ENSG00000198947
KCNQ5	ENSG00000185760
AOAH	ENSG00000136250
SLFN12L	ENSG00000205045
FYN	ENSG00000010810
CD96	ENSG00000153283
RAPGEF5	ENSG00000136237
ARHGAP29	ENSG00000137962
CFAP54	ENSG00000188596
ANGPT2	ENSG00000091879
IVNS1ABP	ENSG00000116679
ITGA4	ENSG00000115232
THEMIS	ENSG00000172673
IKZF1	ENSG00000185811
LINC01934	ENSG00000234663
INSR	ENSG00000171105
NOTCH4	ENSG00000204301
TBCD	ENSG00000141556
HSPG2	ENSG00000142798
DNM3	ENSG00000197959
TENM2	ENSG00000145934
PLEKHA1	ENSG00000107679
XIST	ENSG00000229807
SLC24A3	ENSG00000185052
NTM	ENSG00000182667
KIT	ENSG00000157404
IL18R1	ENSG00000115604
HPGD	ENSG00000164120
TIGIT	ENSG00000181847
TNFRSF4	ENSG00000186827
TNFSF9	ENSG00000125657
ICOS	ENSG00000163600
CD47	ENSG00000196776
SIRPA	ENSG00000198053
HAVCR2	ENSG00000135077
LILRB1	ENSG00000104972
LILRB2	ENSG00000131042
STC1	ENSG00000159167
CLEC1A	ENSG00000150048
LY9	ENSG00000122224
CD244	ENSG00000122223
LRP1	ENSG00000123384
ITGAM	ENSG00000169896
ITGB2	ENSG00000160255
FOXP3	ENSG00000049768
GZMK	ENSG00000113088
TENT5C	ENSG00000183508
TRAC	ENSG00000277734
VSIR	ENSG00000107738
SIGLEC10	ENSG00000142512
SIGLEC7	ENSG00000168995
CDH2	ENSG00000170558
GLS	ENSG00000115419
ASS1	ENSG00000130707
CAD	ENSG00000084774
GLUL	ENSG00000135821
GAP43	ENSG00000172020
NGFR	ENSG00000064300
NCAM1	ENSG00000149294
MPZ	ENSG00000158887
MBP	ENSG00000197971
S100B	ENSG00000160307
CYP1A1	ENSG00000140465
DUSP2	ENSG00000158050
GLIPR1	ENSG00000139278
GNLY	ENSG00000115523
KLRC1	ENSG00000134545
NKG7	ENSG00000105374
KLRB1	ENSG00000111796
CD8A	ENSG00000153563
GZMA	ENSG00000145649
GZMB	ENSG00000100453
PRF1	ENSG00000180644
CCL5	ENSG00000271503
CD19	ENSG00000177455
TCL1A	ENSG00000100721
TNFRSF13B	ENSG00000240505
TNFRSF17	ENSG00000048462
CD27	ENSG00000139193
CXCR4	ENSG00000121966
CD70	ENSG00000125726
CD83	ENSG00000112149
SPI1	ENSG00000066336
CD69	ENSG00000110848
CTLA4	ENSG00000163599
ADAM28	ENSG00000042980
GPR183	ENSG00000169508
IL7R	ENSG00000168685
CCR7	ENSG00000126353
BCL2L11	ENSG00000153094
BANK1	ENSG00000153064
CD28	ENSG00000178562
DERL3	ENSG00000099958
CD79A	ENSG00000105369
SLAMF1	ENSG00000117090
DDR1	ENSG00000204580
CD38	ENSG00000004468
CXCL13	ENSG00000156234
SLC29A1	ENSG00000112759
PAX5	ENSG00000196092
CD79B	ENSG00000007312
CR2	ENSG00000117322
MS4A1	ENSG00000156738
CCL18	ENSG00000275385
CCL19	ENSG00000172724
CCL21	ENSG00000137077
MAGEA4	ENSG00000147381
ADRA2A	ENSG00000150594
CD1C	ENSG00000158481
CD1A	ENSG00000158477
CSF3	ENSG00000108342
C7	ENSG00000112936
IL1RL1	ENSG00000115602
IL3RA	ENSG00000185291
PECAM1	ENSG00000261371
GEM	ENSG00000164949
CPA3	ENSG00000163751
CTSG	ENSG00000100448
HPGDS	ENSG00000163106
MS4A2	ENSG00000149534
VWA5A	ENSG00000110002
IL2RA	ENSG00000134460
THAP2	ENSG00000173451
TNFRSF9	ENSG00000049249
PDCD1	ENSG00000188389
CD274	ENSG00000120217
LAG3	ENSG00000089692
APOBEC3A	ENSG00000128383
CXCL9	ENSG00000138755
MCEMP1	ENSG00000183019
PLA2G7	ENSG00000146070
PLD4	ENSG00000166428
TREM2	ENSG00000095970
CD86	ENSG00000114013
CD4	ENSG00000010610
CD68	ENSG00000129226
VSIG4	ENSG00000155659
SERPINB2	ENSG00000197632
CD1E	ENSG00000158488
CLEC10A	ENSG00000132514
HLA-DQB2	ENSG00000232629
DPT	ENSG00000143196
SLAMF7	ENSG00000026751
FBLN1	ENSG00000077942
LILRA4	ENSG00000239961
LTBP2	ENSG00000119681
FAS	ENSG00000026103
PDGFRA	ENSG00000134853
LY6E	ENSG00000160932
MX1	ENSG00000157601
TAC1	ENSG00000006128
IFIT1	ENSG00000185745
COCH	ENSG00000100473
LAMP3	ENSG00000078081
FCER2	ENSG00000104921
INMT	ENSG00000241644
MFAP5	ENSG00000197614
ASPN	ENSG00000106819
MAMDC2	ENSG00000165072
PCOLCE	ENSG00000106333
PDGFRB	ENSG00000113721
IGSF6	ENSG00000140749
ECSCR	ENSG00000249751
SELE	ENSG00000007908
MNDA	ENSG00000163563
MPEG1	ENSG00000197629
MS4A4A	ENSG00000110079
OGN	ENSG00000106809
SFRP4	ENSG00000106483
PMP22	ENSG00000109099
FGL2	ENSG00000127951
PDPN	ENSG00000162493
FBN1	ENSG00000166147
VWF	ENSG00000110799
PLAC9	ENSG00000189129
SFRP2	ENSG00000145423
IGF1	ENSG00000017427
CTSK	ENSG00000143387
PTGDS	ENSG00000107317
HERC5	ENSG00000138646
TFPI	ENSG00000003436
DIRAS3	ENSG00000162595
IFI6	ENSG00000126709
RGS5	ENSG00000143248
ID4	ENSG00000172201
RGS16	ENSG00000143333
ALDH1A1	ENSG00000165092
GPC1	ENSG00000063660
RERGL	ENSG00000111404
CPE	ENSG00000109472
NR2F2	ENSG00000185551
IFITM1	ENSG00000185885
TAGLN	ENSG00000149591
MYL9	ENSG00000101335
MT1A	ENSG00000205362
